# Analysis of CheW-like domains provides insights into organization of prokaryotic chemotaxis systems

**DOI:** 10.1101/2022.05.07.491037

**Authors:** Luke R. Vass, Robert B. Bourret, Clay A. Foster

**Affiliations:** Department of Microbiology & Immunology, University of North Carolina, Chapel Hill, North Carolina, United States of America

**Keywords:** Bacterial chemotaxis systems, CheW-like domains, CheA, CheW, CheV

## Abstract

The ability to control locomotion in a dynamic environment provides a competitive advantage for microorganisms, thus driving the evolution of sophisticated regulatory systems. Nineteen known categories of chemotaxis systems control motility mediated by flagella or Type IV pili, plus other cellular functions. A key feature that distinguishes chemotaxis systems from generic two-component regulatory systems is separation of receptor and kinase functions into distinct proteins, linked by CheW scaffold proteins. This arrangement allows for formation of varied arrays with remarkable signaling properties. We recently analyzed sequences of CheW-like domains found in CheA kinases and CheW and CheV scaffold proteins. Sixteen *Architectures* of CheA, CheW, and CheV proteins contain ∼94% of all CheW-like domains and form six *Classes* with likely functional specializations.

We surveyed chemotaxis system categories and proteins containing CheW-like domains in ∼1900 prokaryotic species, the most comprehensive analysis to date, revealing new insights. Co-occurrence analyses suggested that many chemotaxis systems occur in non-random combinations within species, implying synergy or antagonism. Furthermore, many *Architectures* of proteins containing CheW-like domains occurred predominantly with specific categories of chemotaxis systems, suggesting specialized functional interactions. We propose *Class* 1 (∼80%) and *Class* 2 (∼20%) CheW proteins exhibit preferences for distinct chemoreceptor structures. Furthermore, rare (∼1%) Class 6 CheW proteins frequently co-occurred with methyl-accepting coiled coil (MAC) proteins, which contain both receptor and kinase functions and so do not require connection via a CheW scaffold but may benefit from arrays. Lastly, rare multi-domain CheW proteins may interact with different receptors than single domain CheW proteins.
