## Supplementary material for "Analysis of CheW-like domains provides insights into organization of prokaryotic chemotaxis systems": Dataset S3

### Sheet: Dataset.S3.Comparisons.to.rando
	This work			Wuichet and Zhulin (2010)
Chemotaxis System Category	Total Occurrences	% of 1797 Proteomes	% of 4054 Occurences	Total Occurrences	% of 349 Systems in Figure 7 tree
F1	803	44.6856	19.8076	55	15.7593
F2	31	1.7251	0.764677	9	2.5788
F3	0	NA	NA	4	1.14613
F5	310	17.251	7.64677	27	7.73639
F6	164	9.12632	4.04539	33	9.45559
F4	21	1.16861	0.518007	3	0.859599
F9	111	6.17696	2.73804	11	3.15186
F10	23	1.27991	0.567341	8	2.29226
F7.z	161	8.95938	3.97139	19	5.44413
F7	682	37.9521	16.8229	60	17.192
F8	362	20.1447	8.92945	43	12.3209
ACF	227	12.6322	5.59941	50	14.3266
Tfp	70	3.89538	1.72669	10	2.86533
MAC1	526	29.271	12.9748	NA	NA
MAC2	344	19.143	8.48545	NA	NA
Uncat	219	12.187	5.40207	NA	NA
F11	0	NA	NA	3	0.859599
F12	0	NA	NA	6	1.7192
F13	0	NA	NA	3	0.859599
F14	0	NA	NA	2	0.573066
F15	0	NA	NA	1	0.286533
F16	0	NA	NA	1	0.286533
F17	0	NA	NA	1	0.286533
Totals	4054			349
	Excluded from our analysis due to low abundance
	Excluded from Wuichet & Zhulin phylogenetic tree
