## Supplementary material for "Analysis of CheW-like domains provides insights into organization of prokaryotic chemotaxis systems": Dataset S2

### Sheet: Dataset.S2.Class.combinations
F1	F2	F5	F6	F4	F9	F10	F7.z	F7	F8	ACF	Tfp	MAC1	MAC2	Uncat	Count	Specific Combination	Fraction (of total proteomes)
1	0	0	0	0	0	0	0	0	0	0	0	0	0	0	304	F1	0.169171
0	0	0	0	0	0	0	0	0	0	0	0	1	0	0	106	MAC1	0.0589872
1	0	0	0	0	0	0	0	1	0	0	0	0	0	0	95	F1 + F7	0.0528659
0	0	1	0	0	0	0	0	0	0	0	0	0	0	0	87	F5	0.048414
0	0	0	0	0	0	0	0	1	0	0	0	0	0	0	74	F7	0.0411797
1	0	0	0	0	0	0	0	0	0	0	0	0	1	0	56	F1 + MAC2	0.031163
0	0	0	0	0	0	0	0	0	0	0	0	1	1	0	46	MAC2 + MAC2	0.0255982
0	0	0	0	0	0	0	0	0	0	0	0	0	1	0	46	MAC1	0.0255982
0	0	0	0	0	0	0	1	1	1	0	0	0	0	0	44	F7.z + F7 + F8	0.0244853
0	0	0	0	0	0	0	1	1	0	0	0	0	0	0	32	F7 + F7.z	0.0178075
0	0	0	0	0	0	0	0	0	0	1	0	0	0	0	29	ACF	0.016138
0	0	0	0	0	0	0	0	0	0	1	0	1	0	0	28	ACF + MAC1	0.0155815
1	0	1	0	0	0	0	0	0	0	0	0	0	0	0	28	F1 + F5	0.0155815
0	0	0	0	0	0	0	0	1	0	0	0	1	0	0	24	F7 + MAC1	0.0133556
0	0	1	0	0	0	0	0	0	0	0	0	1	0	0	20	F5 + MAC1	0.0111297
0	0	1	0	0	0	0	0	1	0	0	0	0	0	0	19	F5 + F7	0.0105732
1	0	0	0	0	1	0	0	0	0	0	0	0	0	0	19	F1 + F9	0.0105732
0	0	0	1	0	0	0	0	0	0	0	0	0	0	0	18	F6	0.0100167
1	0	0	0	0	0	0	0	0	0	0	0	0	0	1	17	F1 + Uncat	0.00946021
0	0	0	0	0	0	0	0	0	0	0	1	0	0	0	17	Tfp	0.00946021
0	0	0	0	0	0	0	0	1	1	0	0	1	0	0	16	F7 + F8 + MAC1	0.00890373
1	0	0	0	0	0	0	0	0	0	0	0	1	0	0	16	F1 + MAC1	0.00890373
1	0	0	0	0	0	0	0	0	0	0	0	1	1	0	14	F1 + MAC1 + MAC2	0.00779076
0	0	0	0	0	0	0	1	1	1	0	0	1	0	0	14	F7.z + F7 + F8 + MAC1	0.00779076
0	0	0	0	0	0	0	0	1	1	0	0	0	0	0	14	F7 + F8	0.00779076
1	0	0	1	0	0	0	0	0	0	0	0	0	0	0	12	F1 + F6	0.0066778
0	0	0	1	0	0	0	0	1	0	0	0	0	0	0	11	F6 + F7	0.00612131
0	0	0	0	0	0	0	0	0	0	0	0	0	0	1	9	Uncat	0.00500835
0	0	0	1	0	0	0	0	1	0	0	1	0	0	0	9	F6 + F7 + Tfp	0.00500835
0	0	0	0	0	0	0	1	1	1	1	0	0	0	0	9	F7.z + F7 + F8 + ACF	0.00500835
1	1	0	0	0	0	0	0	0	0	0	0	0	0	0	9	F1 + F2	0.00500835
1	0	0	0	0	0	0	0	1	0	0	0	0	0	1	8		0.00445186
1	0	0	0	0	0	0	0	1	0	0	0	0	1	0	8		0.00445186
1	0	0	0	0	0	0	0	1	1	0	0	0	0	0	7		0.00389538
1	0	0	1	0	0	0	0	1	0	0	0	0	0	0	7		0.00389538
0	0	0	0	0	0	0	0	0	1	0	0	1	1	1	6		0.0033389
1	0	0	0	0	0	0	0	1	1	0	0	0	0	1	6		0.0033389
0	0	0	0	0	0	0	0	0	0	1	0	1	1	0	6		0.0033389
0	0	0	0	0	0	0	0	0	0	1	0	0	1	0	6		0.0033389
0	0	0	0	0	0	0	1	1	1	0	0	0	1	0	6		0.0033389
1	0	1	0	0	0	0	0	0	0	0	0	1	0	0	6		0.0033389
0	0	1	0	0	0	0	0	1	1	0	0	0	0	0	6		0.0033389
0	0	0	1	0	0	0	0	0	0	0	0	0	0	1	5		0.00278242
0	0	0	0	0	0	0	1	1	1	0	0	1	1	0	5		0.00278242
0	0	1	0	0	0	0	0	0	0	0	0	0	1	0	5		0.00278242
0	0	0	0	0	0	0	1	1	0	0	0	1	0	0	5		0.00278242
1	0	1	0	0	0	0	0	1	0	0	0	1	0	0	5		0.00278242
0	0	0	1	0	0	0	0	0	0	0	1	0	0	0	5		0.00278242
1	0	0	0	0	0	0	0	1	1	1	0	0	0	0	5		0.00278242
0	0	1	0	0	0	0	0	0	0	1	0	0	0	0	5		0.00278242
1	1	0	0	0	0	0	0	1	1	0	0	0	0	0	5		0.00278242
0	0	0	0	0	0	0	0	0	0	1	0	1	0	1	4		0.00222593
0	0	0	0	0	0	0	1	1	1	0	0	1	0	1	4		0.00222593
1	0	1	0	0	0	0	0	1	1	0	0	0	0	1	4		0.00222593
0	0	1	0	0	0	0	0	0	0	1	0	1	1	0	4		0.00222593
0	0	0	0	0	0	0	0	1	0	0	0	1	1	0	4		0.00222593
0	0	0	0	0	0	0	0	0	0	0	1	0	1	0	4		0.00222593
0	0	0	0	0	0	0	0	1	1	0	0	0	1	0	4		0.00222593
0	0	0	1	0	0	0	0	1	0	0	0	0	1	0	4		0.00222593
0	0	0	0	0	0	0	0	1	0	0	0	0	1	0	4		0.00222593
0	0	0	1	0	0	0	0	1	1	0	0	1	0	0	4		0.00222593
0	0	1	0	0	0	0	0	1	0	0	0	1	0	0	4		0.00222593
1	0	0	0	0	0	0	0	1	0	0	0	1	0	0	4		0.00222593
1	0	0	0	0	0	0	0	0	0	1	0	0	0	0	4		0.00222593
1	0	1	0	0	0	0	0	1	1	0	0	0	0	0	4		0.00222593
1	0	0	0	1	0	0	0	0	1	0	0	0	0	0	4		0.00222593
0	0	1	0	0	0	0	0	0	1	0	0	0	0	0	4		0.00222593
1	0	0	0	0	0	0	0	0	1	0	0	0	0	0	4		0.00222593
0	0	0	0	0	0	0	0	0	1	0	0	0	0	0	4		0.00222593
0	0	0	0	0	0	0	1	1	1	1	0	1	1	1	3		0.00166945
1	0	0	0	0	0	0	0	1	1	0	0	1	1	1	3		0.00166945
0	0	0	0	0	0	0	1	1	1	1	0	0	0	1	3		0.00166945
0	0	0	0	0	0	0	0	1	0	0	0	0	0	1	3		0.00166945
1	0	0	0	0	0	0	0	1	0	0	0	1	1	0	3		0.00166945
0	0	0	1	0	0	0	0	1	0	0	1	1	0	0	3		0.00166945
0	0	0	0	0	0	0	0	0	0	0	1	1	0	0	3		0.00166945
0	0	0	0	0	1	0	1	1	1	0	0	1	0	0	3		0.00166945
0	0	1	0	0	1	0	0	1	1	0	0	1	0	0	3		0.00166945
0	0	1	0	0	0	0	0	1	1	0	0	1	0	0	3		0.00166945
0	0	1	0	0	0	0	0	0	1	0	0	1	0	0	3		0.00166945
0	0	0	1	0	0	0	0	1	0	0	0	1	0	0	3		0.00166945
0	0	0	1	0	0	0	0	0	0	0	0	1	0	0	3		0.00166945
0	0	0	1	0	0	0	0	1	0	1	1	0	0	0	3		0.00166945
0	0	0	0	0	0	0	0	1	0	1	0	0	0	0	3		0.00166945
1	0	0	1	0	0	0	0	0	1	0	0	0	0	0	3		0.00166945
1	0	0	0	0	1	0	0	1	0	0	0	0	0	0	3		0.00166945
1	0	1	0	0	1	0	0	0	0	0	0	0	0	0	3		0.00166945
1	0	0	0	1	0	0	0	0	0	0	0	0	0	0	3		0.00166945
0	1	0	0	0	0	0	0	0	0	0	0	0	0	0	3		0.00166945
1	0	1	0	0	1	0	0	1	1	1	0	1	1	1	2		0.00111297
1	0	0	0	0	0	0	0	1	1	1	0	1	1	1	2		0.00111297
1	0	1	0	0	0	0	0	1	1	0	0	1	1	1	2		0.00111297
0	0	0	1	0	0	0	0	1	1	0	0	0	1	1	2		0.00111297
0	0	0	0	0	0	0	0	0	1	0	0	0	1	1	2		0.00111297
1	0	0	0	0	0	0	0	1	0	0	0	0	1	1	2		0.00111297
1	0	0	0	0	0	0	0	0	0	0	0	0	1	1	2		0.00111297
0	0	0	0	0	0	0	1	1	1	1	0	1	0	1	2		0.00111297
1	0	0	0	0	1	1	0	1	1	1	0	1	0	1	2		0.00111297
0	0	0	0	0	0	1	0	1	1	1	0	1	0	1	2		0.00111297
0	0	0	1	0	1	0	0	1	1	1	0	1	0	1	2		0.00111297
0	0	0	0	0	0	0	0	0	1	1	0	1	0	1	2		0.00111297
0	0	1	0	0	1	0	0	1	0	1	0	1	0	1	2		0.00111297
1	0	0	0	0	0	0	0	0	0	1	0	1	0	1	2		0.00111297
1	0	0	0	0	1	0	0	0	1	0	0	1	0	1	2		0.00111297
0	0	0	0	0	0	0	0	1	0	0	0	1	0	1	2		0.00111297
0	0	0	0	0	1	0	0	0	0	0	0	1	0	1	2		0.00111297
0	0	0	0	0	0	0	0	0	0	0	0	1	0	1	2		0.00111297
0	0	0	1	0	0	0	0	1	0	0	1	0	0	1	2		0.00111297
0	0	1	0	0	1	0	0	0	0	1	0	0	0	1	2		0.00111297
0	0	0	0	0	0	0	0	0	0	1	0	0	0	1	2		0.00111297
1	0	0	1	0	0	0	0	1	1	0	0	0	0	1	2		0.00111297
1	1	0	0	0	0	0	0	1	1	0	0	0	0	1	2		0.00111297
0	0	1	0	0	0	0	0	0	1	0	0	0	0	1	2		0.00111297
1	0	0	1	0	1	0	0	1	0	0	0	0	0	1	2		0.00111297
0	0	1	0	0	1	0	0	1	0	0	0	0	0	1	2		0.00111297
0	0	1	0	0	0	0	0	1	0	0	0	0	0	1	2		0.00111297
1	0	0	0	0	1	0	0	0	0	0	0	0	0	1	2		0.00111297
0	0	0	0	0	1	0	0	0	0	0	0	0	0	1	2		0.00111297
1	0	0	1	0	0	0	0	0	0	0	0	0	0	1	2		0.00111297
0	0	1	0	0	0	0	0	0	0	0	0	0	0	1	2		0.00111297
0	0	0	1	0	0	0	0	1	1	0	1	1	1	0	2		0.00111297
0	0	0	0	0	0	0	1	1	0	1	0	1	1	0	2		0.00111297
0	0	0	1	0	0	0	0	1	1	0	0	1	1	0	2		0.00111297
1	0	1	0	0	0	0	0	1	1	0	0	1	1	0	2		0.00111297
1	0	0	0	0	0	0	0	1	1	0	0	1	1	0	2		0.00111297
0	0	1	0	0	0	0	0	0	0	0	0	1	1	0	2		0.00111297
0	0	0	1	0	0	0	0	1	0	0	1	0	1	0	2		0.00111297
1	0	0	0	0	0	0	0	1	1	0	0	0	1	0	2		0.00111297
0	0	0	0	0	0	0	1	1	0	0	0	0	1	0	2		0.00111297
0	0	1	0	0	0	0	0	1	0	0	0	0	1	0	2		0.00111297
0	0	0	1	0	0	0	0	0	0	0	0	0	1	0	2		0.00111297
1	0	1	0	0	0	0	0	0	0	0	0	0	1	0	2		0.00111297
0	0	0	0	0	0	0	1	1	1	1	0	1	0	0	2		0.00111297
0	0	0	1	0	1	0	0	1	1	1	0	1	0	0	2		0.00111297
0	0	0	0	0	0	0	0	1	0	1	0	1	0	0	2		0.00111297
1	0	1	0	0	0	0	0	0	0	1	0	1	0	0	2		0.00111297
0	0	1	0	0	0	0	0	0	0	1	0	1	0	0	2		0.00111297
1	0	0	0	0	0	0	0	1	1	0	0	1	0	0	2		0.00111297
0	0	0	0	0	0	0	1	0	1	0	0	1	0	0	2		0.00111297
0	0	1	0	0	1	0	0	0	1	0	0	1	0	0	2		0.00111297
1	0	0	0	1	0	0	0	0	1	0	0	1	0	0	2		0.00111297
0	0	1	0	0	1	0	0	0	0	0	0	1	0	0	2		0.00111297
0	0	0	0	0	1	0	0	0	0	0	0	1	0	0	2		0.00111297
1	0	0	1	0	0	0	0	0	0	0	0	1	0	0	2		0.00111297
0	0	0	1	0	0	0	0	1	1	0	1	0	0	0	2		0.00111297
0	0	0	1	0	0	0	0	0	1	0	1	0	0	0	2		0.00111297
0	0	0	1	0	0	0	0	1	1	1	0	0	0	0	2		0.00111297
0	0	0	0	0	0	0	1	1	0	1	0	0	0	0	2		0.00111297
0	0	1	0	0	0	0	0	1	0	1	0	0	0	0	2		0.00111297
0	0	0	0	0	1	0	0	1	1	0	0	0	0	0	2		0.00111297
0	0	0	1	0	0	0	0	1	1	0	0	0	0	0	2		0.00111297
0	0	0	1	0	0	0	0	0	1	0	0	0	0	0	2		0.00111297
1	0	1	0	0	0	0	0	0	1	0	0	0	0	0	2		0.00111297
1	1	0	0	0	0	0	0	0	1	0	0	0	0	0	2		0.00111297
1	0	1	0	0	0	0	0	1	0	0	0	0	0	0	2		0.00111297
0	0	0	0	0	1	0	0	0	0	0	0	0	0	0	2		0.00111297
0	0	0	0	0	1	0	1	1	1	1	0	1	1	1	1		0.000556483
1	0	1	0	0	0	0	0	1	1	1	0	1	1	1	1		0.000556483
1	0	1	0	1	1	1	0	0	1	1	0	1	1	1	1		0.000556483
1	0	0	0	0	1	1	0	0	1	1	0	1	1	1	1		0.000556483
0	0	0	0	0	0	1	0	0	1	1	0	1	1	1	1		0.000556483
1	0	0	1	0	0	0	0	0	1	1	0	1	1	1	1		0.000556483
1	0	1	0	0	0	0	0	0	1	1	0	1	1	1	1		0.000556483
0	0	0	0	0	0	0	1	1	1	0	0	1	1	1	1		0.000556483
0	0	1	0	0	1	0	0	1	1	0	0	1	1	1	1		0.000556483
1	0	0	0	1	0	0	0	1	1	0	0	1	1	1	1		0.000556483
0	0	0	1	0	0	0	0	1	1	0	0	1	1	1	1		0.000556483
0	0	0	1	0	0	0	0	1	0	0	0	1	1	1	1		0.000556483
0	0	0	0	0	0	0	0	0	0	0	0	1	1	1	1		0.000556483
0	0	0	0	0	0	0	1	1	1	1	0	0	1	1	1		0.000556483
1	0	1	0	0	0	0	0	1	1	1	0	0	1	1	1		0.000556483
1	0	1	1	0	0	0	0	0	1	1	0	0	1	1	1		0.000556483
0	0	1	1	0	0	0	0	0	1	1	0	0	1	1	1		0.000556483
1	0	0	0	0	0	1	0	0	0	1	0	0	1	1	1		0.000556483
0	0	0	0	0	0	0	0	0	0	1	0	0	1	1	1		0.000556483
0	0	0	0	0	0	0	1	1	1	0	0	0	1	1	1		0.000556483
0	0	1	0	0	1	0	0	1	1	0	0	0	1	1	1		0.000556483
0	0	0	0	0	1	0	0	1	1	0	0	0	1	1	1		0.000556483
1	0	1	0	0	0	0	0	1	1	0	0	0	1	1	1		0.000556483
0	0	0	0	0	0	0	0	1	1	0	0	0	1	1	1		0.000556483
1	1	0	0	0	0	0	0	0	1	0	0	0	1	1	1		0.000556483
0	0	0	0	0	0	0	1	1	0	0	0	0	1	1	1		0.000556483
1	0	0	1	0	0	0	0	1	0	0	0	0	1	1	1		0.000556483
0	0	1	0	0	1	0	0	0	0	0	0	0	1	1	1		0.000556483
1	0	1	0	0	0	0	0	0	0	0	0	0	1	1	1		0.000556483
0	0	0	0	0	0	0	0	0	0	0	0	0	1	1	1		0.000556483
0	0	0	1	0	0	0	0	1	0	0	1	1	0	1	1		0.000556483
0	0	0	0	0	1	0	1	1	1	1	0	1	0	1	1		0.000556483
1	0	1	1	0	0	0	0	1	1	1	0	1	0	1	1		0.000556483
1	0	1	0	0	0	0	0	1	1	1	0	1	0	1	1		0.000556483
0	0	0	0	0	0	1	0	0	1	1	0	1	0	1	1		0.000556483
1	0	0	0	1	1	0	0	0	1	1	0	1	0	1	1		0.000556483
0	0	1	0	0	1	0	0	0	1	1	0	1	0	1	1		0.000556483
1	0	0	0	1	0	0	0	0	1	1	0	1	0	1	1		0.000556483
1	0	0	1	0	1	0	0	1	0	1	0	1	0	1	1		0.000556483
0	0	1	0	0	0	0	0	1	0	1	0	1	0	1	1		0.000556483
1	0	1	0	0	1	0	0	0	0	1	0	1	0	1	1		0.000556483
1	0	1	0	0	0	0	0	0	0	1	0	1	0	1	1		0.000556483
0	0	1	0	0	0	0	0	0	0	1	0	1	0	1	1		0.000556483
1	0	0	0	0	0	1	0	1	1	0	0	1	0	1	1		0.000556483
1	0	1	0	1	0	0	0	1	1	0	0	1	0	1	1		0.000556483
0	0	1	0	0	0	0	0	1	1	0	0	1	0	1	1		0.000556483
0	0	0	0	0	0	0	1	0	1	0	0	1	0	1	1		0.000556483
1	0	0	0	0	1	1	0	0	1	0	0	1	0	1	1		0.000556483
1	0	0	0	0	0	1	0	0	1	0	0	1	0	1	1		0.000556483
0	0	0	0	0	0	1	0	0	1	0	0	1	0	1	1		0.000556483
1	0	1	0	0	0	0	0	0	1	0	0	1	0	1	1		0.000556483
0	0	1	0	0	1	0	0	1	0	0	0	1	0	1	1		0.000556483
1	0	1	1	0	0	0	0	1	0	0	0	1	0	1	1		0.000556483
1	0	0	1	0	0	0	0	1	0	0	0	1	0	1	1		0.000556483
1	0	1	0	0	0	0	0	1	0	0	0	1	0	1	1		0.000556483
0	0	1	0	0	0	0	0	1	0	0	0	1	0	1	1		0.000556483
1	0	0	0	0	0	0	0	1	0	0	0	1	0	1	1		0.000556483
1	0	1	0	0	0	0	0	0	0	0	0	1	0	1	1		0.000556483
0	0	1	0	0	0	0	0	0	0	0	0	1	0	1	1		0.000556483
0	0	0	1	0	0	0	0	1	1	0	1	0	0	1	1		0.000556483
1	0	1	1	0	0	0	0	1	1	1	0	0	0	1	1		0.000556483
1	0	0	1	0	0	0	0	1	1	1	0	0	0	1	1		0.000556483
0	0	0	1	0	0	0	0	1	1	1	0	0	0	1	1		0.000556483
1	0	0	0	0	0	0	0	1	1	1	0	0	0	1	1		0.000556483
1	0	0	0	0	1	1	0	0	1	1	0	0	0	1	1		0.000556483
1	0	0	0	0	0	0	0	0	1	1	0	0	0	1	1		0.000556483
0	0	0	0	0	1	0	0	0	0	1	0	0	0	1	1		0.000556483
0	0	0	1	0	0	0	0	0	0	1	0	0	0	1	1		0.000556483
1	0	0	0	0	0	0	0	0	0	1	0	0	0	1	1		0.000556483
1	0	0	0	0	0	0	1	1	1	0	0	0	0	1	1		0.000556483
0	0	0	0	0	0	0	1	1	1	0	0	0	0	1	1		0.000556483
0	0	0	0	0	0	0	0	1	1	0	0	0	0	1	1		0.000556483
1	0	0	0	0	1	1	0	0	1	0	0	0	0	1	1		0.000556483
1	0	1	0	0	1	0	0	0	1	0	0	0	0	1	1		0.000556483
1	0	1	0	0	0	0	0	0	1	0	0	0	0	1	1		0.000556483
1	0	0	0	0	1	0	0	1	0	0	0	0	0	1	1		0.000556483
1	0	0	1	0	0	0	0	1	0	0	0	0	0	1	1		0.000556483
0	0	0	1	0	0	0	0	1	0	0	0	0	0	1	1		0.000556483
1	0	0	0	0	0	1	0	0	0	0	0	0	0	1	1		0.000556483
1	0	1	0	0	1	0	0	0	0	0	0	0	0	1	1		0.000556483
0	0	1	0	0	1	0	0	0	0	0	0	0	0	1	1		0.000556483
1	0	1	0	0	0	0	0	0	0	0	0	0	0	1	1		0.000556483
0	0	0	0	0	1	0	1	1	1	1	0	1	1	0	1		0.000556483
1	0	1	0	0	1	0	0	1	1	1	0	1	1	0	1		0.000556483
0	0	1	0	0	0	0	0	1	1	1	0	1	1	0	1		0.000556483
1	0	1	0	0	1	1	0	0	1	1	0	1	1	0	1		0.000556483
1	0	1	0	0	0	0	0	0	1	1	0	1	1	0	1		0.000556483
0	0	0	0	0	1	0	1	1	0	1	0	1	1	0	1		0.000556483
0	0	0	0	0	0	0	0	1	0	1	0	1	1	0	1		0.000556483
0	0	0	0	0	0	1	0	0	0	1	0	1	1	0	1		0.000556483
0	0	1	0	0	1	0	0	0	0	1	0	1	1	0	1		0.000556483
1	0	0	0	0	0	0	0	0	0	1	0	1	1	0	1		0.000556483
0	0	0	0	0	0	0	0	1	1	0	0	1	1	0	1		0.000556483
0	0	0	0	0	0	0	0	0	1	0	0	1	1	0	1		0.000556483
0	0	0	0	0	0	0	1	1	0	0	0	1	1	0	1		0.000556483
1	0	0	1	0	0	0	0	1	0	0	0	1	1	0	1		0.000556483
0	0	0	0	0	0	1	0	0	0	0	0	1	1	0	1		0.000556483
0	0	0	1	0	0	0	0	0	0	0	0	1	1	0	1		0.000556483
1	0	1	0	0	0	0	0	0	0	0	0	1	1	0	1		0.000556483
0	0	0	1	0	0	0	0	0	1	1	1	0	1	0	1		0.000556483
0	0	0	0	0	0	0	0	0	0	1	1	0	1	0	1		0.000556483
0	0	0	0	0	0	0	1	1	1	0	1	0	1	0	1		0.000556483
0	0	0	1	0	0	0	0	1	1	0	1	0	1	0	1		0.000556483
0	0	0	1	0	0	0	0	0	1	0	1	0	1	0	1		0.000556483
0	0	0	0	0	1	0	1	1	1	1	0	0	1	0	1		0.000556483
0	0	0	0	0	0	0	1	1	1	1	0	0	1	0	1		0.000556483
0	0	0	0	0	0	0	1	1	0	1	0	0	1	0	1		0.000556483
0	0	0	0	0	0	0	0	1	0	1	0	0	1	0	1		0.000556483
0	0	0	1	0	0	0	0	0	0	1	0	0	1	0	1		0.000556483
1	0	1	0	0	0	0	0	0	0	1	0	0	1	0	1		0.000556483
0	0	0	0	0	1	0	1	1	1	0	0	0	1	0	1		0.000556483
0	0	1	0	0	1	0	0	1	1	0	0	0	1	0	1		0.000556483
1	0	0	0	0	1	0	0	1	1	0	0	0	1	0	1		0.000556483
1	0	0	1	0	0	0	0	1	1	0	0	0	1	0	1		0.000556483
1	0	1	0	0	0	0	0	1	1	0	0	0	1	0	1		0.000556483
1	0	0	0	1	0	0	0	0	1	0	0	0	1	0	1		0.000556483
0	0	0	0	0	1	0	1	1	0	0	0	0	1	0	1		0.000556483
0	0	1	0	0	1	0	0	1	0	0	0	0	1	0	1		0.000556483
1	0	0	0	0	1	0	0	1	0	0	0	0	1	0	1		0.000556483
1	0	1	0	0	0	0	0	1	0	0	0	0	1	0	1		0.000556483
1	0	0	1	0	0	0	0	0	0	0	0	0	1	0	1		0.000556483
1	0	0	1	0	0	0	0	1	1	0	1	1	0	0	1		0.000556483
0	0	0	1	0	0	0	0	1	1	0	1	1	0	0	1		0.000556483
0	0	0	1	0	1	0	0	0	0	0	1	1	0	0	1		0.000556483
0	0	0	1	0	0	0	0	0	0	0	1	1	0	0	1		0.000556483
0	0	1	1	0	1	0	0	1	1	1	0	1	0	0	1		0.000556483
0	0	1	0	0	1	0	0	1	1	1	0	1	0	0	1		0.000556483
0	0	0	1	0	0	0	0	1	1	1	0	1	0	0	1		0.000556483
0	0	1	0	0	1	0	0	0	1	1	0	1	0	0	1		0.000556483
1	0	0	0	1	0	0	0	0	1	1	0	1	0	0	1		0.000556483
1	0	0	0	0	0	0	0	0	1	1	0	1	0	0	1		0.000556483
0	0	0	1	0	0	0	0	1	0	1	0	1	0	0	1		0.000556483
1	0	0	0	0	0	0	0	1	0	1	0	1	0	0	1		0.000556483
0	0	0	0	0	0	1	0	0	0	1	0	1	0	0	1		0.000556483
1	0	1	0	0	1	0	0	0	0	1	0	1	0	0	1		0.000556483
0	0	1	0	0	1	0	0	0	0	1	0	1	0	0	1		0.000556483
0	0	0	1	0	1	0	0	1	1	0	0	1	0	0	1		0.000556483
0	0	0	0	0	1	0	0	1	1	0	0	1	0	0	1		0.000556483
1	0	1	0	1	0	0	0	1	1	0	0	1	0	0	1		0.000556483
1	0	1	0	0	0	0	0	1	1	0	0	1	0	0	1		0.000556483
1	1	0	0	0	0	0	0	1	1	0	0	1	0	0	1		0.000556483
1	1	1	0	0	0	0	0	0	1	0	0	1	0	0	1		0.000556483
1	0	0	0	0	0	0	0	0	1	0	0	1	0	0	1		0.000556483
0	0	0	0	0	1	0	0	1	0	0	0	1	0	0	1		0.000556483
1	0	0	1	0	0	0	0	1	0	0	0	1	0	0	1		0.000556483
1	1	0	0	0	0	0	0	1	0	0	0	1	0	0	1		0.000556483
0	0	0	1	0	0	0	0	1	1	1	1	0	0	0	1		0.000556483
0	0	0	1	0	0	0	0	0	0	1	1	0	0	0	1		0.000556483
0	0	0	0	0	0	0	1	1	1	0	1	0	0	0	1		0.000556483
1	0	0	1	0	0	0	0	1	0	0	1	0	0	0	1		0.000556483
0	0	0	0	0	0	0	0	1	0	0	1	0	0	0	1		0.000556483
0	0	1	0	0	0	0	0	1	1	1	0	0	0	0	1		0.000556483
1	1	0	0	0	0	0	0	1	1	1	0	0	0	0	1		0.000556483
1	0	1	0	1	0	0	0	0	1	1	0	0	0	0	1		0.000556483
1	1	0	0	0	0	0	0	0	1	1	0	0	0	0	1		0.000556483
1	1	0	0	0	0	0	0	1	0	1	0	0	0	0	1		0.000556483
1	0	0	0	0	0	0	0	1	0	1	0	0	0	0	1		0.000556483
0	0	0	0	0	0	1	0	0	0	1	0	0	0	0	1		0.000556483
0	0	1	0	0	1	0	0	0	0	1	0	0	0	0	1		0.000556483
1	0	0	1	0	0	0	0	0	0	1	0	0	0	0	1		0.000556483
1	1	0	0	0	0	0	0	0	0	1	0	0	0	0	1		0.000556483
0	0	0	0	0	1	0	1	1	1	0	0	0	0	0	1		0.000556483
1	0	1	0	0	1	0	0	1	1	0	0	0	0	0	1		0.000556483
1	0	0	1	0	0	0	0	1	1	0	0	0	0	0	1		0.000556483
1	1	1	0	0	0	0	0	1	1	0	0	0	0	0	1		0.000556483
0	0	0	0	0	1	0	1	1	0	0	0	0	0	0	1		0.000556483
1	0	0	0	0	0	1	0	1	0	0	0	0	0	0	1		0.000556483
1	0	0	0	1	0	0	0	1	0	0	0	0	0	0	1		0.000556483
0	0	0	0	0	0	1	0	0	0	0	0	0	0	0	1		0.000556483
1	0	1	0	1	0	0	0	0	0	0	0	0	0	0	1		0.000556483
0	0	0	0	1	0	0	0	0	0	0	0	0	0	0	1		0.000556483
1	1	1	0	0	0	0	0	0	0	0	0	0	0	0	1		0.000556483
